# Tensor decomposition- and principal component analysis-based unsupervised feature extraction to select more reasonable differentially expressed genes: Optimization of standard deviation versus state-of-art methods

**DOI:** 10.1101/2022.02.18.481115

**Authors:** Y-h. Taguchi, Turki Turki

**Affiliations:** Department of Physics, Chuo University, 1-13-27 Kasuga, Bunkyo-ku, 112-8551 Tokyo, JAPAN; Department of Computer Science, King Abdulaziz University, 21589 Jeddah, Saudi Arabia

**Keywords:** tensor decomposition, principal component analysis, feature extraction, standard deviation, differentially expressed genes

## Abstract

**Background:** Tensor decomposition- and principal component analysis-based unsupervised feature extraction were proposed almost 5 and 10 years ago, respectively; although these methods have been successfully applied to a wide range of genome analyses, including drug repositioning, biomarker identification, and disease-causing genes’ identification, some fundamental problems have been identified: the number of genes identified was too small to assume that there were no false negatives, and the histogram of *P*-values derived was not fully coincident with the null hypothesis that principal component and singular value vectors follow the Gaussian distribution.

**Results:** Optimizing the standard deviation such that the histogram of *P*-values is as much as possible coincident with the null hypothesis results in an increase in the number and biological reliability of the selected genes.

**Conclusions:** Tensor decomposition- and principal component analysis-based unsupervised feature extraction are perhaps better than state-of-art methods in regard to predicting differentially expressed genes because they achieve the desired property that the less expressed differentially expressed genes should be less likely selected or even associated with the same amount of logarithmic fold change, although they assume neither negative binomial distribution nor dispersion relation, which is usually assumed in state-of-art methods.
