## Supplementary material for "Tensor decomposition- and principal component analysis-based unsupervised feature extraction to select more reasonable differentially expressed genes: Optimization of standard deviation versus state-of-art methods": Additional_file_7.xlsx

### Sheet: Calc3
SARS-CoV-2 Protein	P-value	odds ratio
SARS-CoV2 E	0.649713	0
SARS-CoV2 M	0.721535	1.02968
SARS-CoV2 N	0.602809	1.08581
SARS-CoV2 nsp1	1	0
SARS-CoV2 nsp10	1	0
SARS-CoV2 nsp11	0.411851	0
SARS-CoV2 nsp12	0.627305	1.01557
SARS-CoV2 nsp13	0.674806	1.26343
SARS-CoV2 nsp14	1	0
SARS-CoV2 nsp15	1	0
SARS-CoV2 nsp2	0.411712	0
SARS-CoV2 nsp4	0.664851	1.3356
SARS-CoV2 nsp5	1	0
SARS-CoV2 nsp5_C145A	1	0
SARS-CoV2 nsp6	0.417115	0
SARS-CoV2 nsp7	0.653371	0
SARS-CoV2 nsp8	0.676428	1.25281
SARS-CoV2 nsp9	0.632368	0
SARS-CoV2 orf10	1	0.727752
SARS-CoV2 orf3a	0.201464	1.95674
SARS-CoV2 orf3b	1	0.845574
SARS-CoV2 orf6	0.638866	0
SARS-CoV2 orf7a	0.414074	0
SARS-CoV2 orf8	0.0315509	2.91473
SARS-CoV2 orf9b	0.635245	0
SARS-CoV2 orf9c	0.733034	0.437518
SARS-CoV2 Spike	0.643956	0

### Sheet: A549 ACE2 exoressed
SARS-CoV-2 Protein	P-value	odds ratio
SARS-CoV2 E	0.00372866	3.03649
SARS-CoV2 M	1.3181e-07	4.54251
SARS-CoV2 N	0.464587	1.46876
SARS-CoV2 nsp1	0.0601161	2.4191
SARS-CoV2 nsp10	0.0011767	4.52785
SARS-CoV2 nsp11	0.00175591	3.15702
SARS-CoV2 nsp12	0.0239883	2.77195
SARS-CoV2 nsp13	1.78313e-05	4.07161
SARS-CoV2 nsp14	0.0920211	2.37782
SARS-CoV2 nsp15	0.0152016	3.08435
SARS-CoV2 nsp2	0.00537769	2.86435
SARS-CoV2 nsp4	0.0204604	2.42527
SARS-CoV2 nsp5	0.0441692	2.64782
SARS-CoV2 nsp5_C145A	0.139646	2.34635
SARS-CoV2 nsp6	8.03467e-05	3.73974
SARS-CoV2 nsp7	8.69319e-05	3.96565
SARS-CoV2 nsp8	4.43559e-06	4.33585
SARS-CoV2 nsp9	0.0112401	2.95868
SARS-CoV2 orf10	0.00031225	3.67992
SARS-CoV2 orf3a	0.0235853	2.35866
SARS-CoV2 orf3b	0.19737	1.91533
SARS-CoV2 orf6	0.353066	1.4836
SARS-CoV2 orf7a	0.000786627	3.28144
SARS-CoV2 orf8	0.000636201	3.16461
SARS-CoV2 orf9b	7.03582e-05	4.39176
SARS-CoV2 orf9c	7.07483e-10	4.93491
SARS-CoV2 Spike	0.0264908	2.47297

### Sheet: A549 low MOI
SARS-CoV-2 Protein	P-value	odds ratio
SARS-CoV2 E	0.155793	2.88016
SARS-CoV2 M	1	0.994296
SARS-CoV2 N	0.379836	2.10507
SARS-CoV2 nsp1	1	0
SARS-CoV2 nsp10	1	0
SARS-CoV2 nsp11	1	0
SARS-CoV2 nsp12	0.0928929	3.96706
SARS-CoV2 nsp13	1	0
SARS-CoV2 nsp14	1	0
SARS-CoV2 nsp15	1	0
SARS-CoV2 nsp2	1	0
SARS-CoV2 nsp4	0.541032	1.28943
SARS-CoV2 nsp5	1	0
SARS-CoV2 nsp5_C145A	1	0
SARS-CoV2 nsp6	1	0
SARS-CoV2 nsp7	0.514391	1.39046
SARS-CoV2 nsp8	0.563953	1.20958
SARS-CoV2 nsp9	1	0
SARS-CoV2 orf10	0.509307	1.41086
SARS-CoV2 orf3a	0.550887	1.25435
SARS-CoV2 orf3b	1	0
SARS-CoV2 orf6	1	0
SARS-CoV2 orf7a	0.549324	1.25983
SARS-CoV2 orf8	0.594283	1.11259
SARS-CoV2 orf9b	1	0
SARS-CoV2 orf9c	1	0.848207
SARS-CoV2 Spike	0.487103	1.50468

### Sheet: A549 low High
SARS-CoV-2 Protein	P-value	odds ratio
SARS-CoV2 E	0.0234349	2.78766
SARS-CoV2 M	0.0395666	2.26308
SARS-CoV2 N	0.0174456	3.41687
SARS-CoV2 nsp1	0.0186868	3.35536
SARS-CoV2 nsp10	0.000174794	6.2868
SARS-CoV2 nsp11	0.00268961	3.49095
SARS-CoV2 nsp12	0.00560745	3.84685
SARS-CoV2 nsp13	0.00460279	3.18589
SARS-CoV2 nsp14	0.126035	2.46203
SARS-CoV2 nsp15	0.000658737	5.01304
SARS-CoV2 nsp2	0.0298351	2.6302
SARS-CoV2 nsp4	0.0359689	2.51187
SARS-CoV2 nsp5	0.0132296	3.6728
SARS-CoV2 nsp5_C145A	0.0148477	4.35585
SARS-CoV2 nsp6	0.117984	1.9573
SARS-CoV2 nsp7	0.00794008	3.17125
SARS-CoV2 nsp8	0.0159247	2.75599
SARS-CoV2 nsp9	0.00855633	3.50901
SARS-CoV2 orf10	0.181559	1.82222
SARS-CoV2 orf3a	0.105602	2.03009
SARS-CoV2 orf3b	0.12492	2.11841
SARS-CoV2 orf6	0.452137	1.53763
SARS-CoV2 orf7a	0.74133	1.21624
SARS-CoV2 orf8	0.0022945	3.27617
SARS-CoV2 orf9b	0.0116247	3.27798
SARS-CoV2 orf9c	0.423508	1.37082
SARS-CoV2 Spike	0.0188629	2.93399

### Sheet: NHBE
SARS-CoV-2 Protein	P-value	odds ratio
SARS-CoV2 E	0.494611	1.47219
SARS-CoV2 M	0.00318108	5.25993
SARS-CoV2 N	0.0790287	4.36779
SARS-CoV2 nsp1	0.376629	2.12832
SARS-CoV2 nsp10	1	0
SARS-CoV2 nsp11	0.0373029	4.18384
SARS-CoV2 nsp12	0.0884879	4.08496
SARS-CoV2 nsp13	0.0465857	3.82005
SARS-CoV2 nsp14	0.319014	2.6197
SARS-CoV2 nsp15	1	0
SARS-CoV2 nsp2	0.514659	1.38951
SARS-CoV2 nsp4	0.0406891	4.03841
SARS-CoV2 nsp5	0.350918	2.32789
SARS-CoV2 nsp5_C145A	0.252974	3.45434
SARS-CoV2 nsp6	0.047547	3.78792
SARS-CoV2 nsp7	0.15558	2.88314
SARS-CoV2 nsp8	0.192517	2.50765
SARS-CoV2 nsp9	0.102995	3.72841
SARS-CoV2 orf10	0.032558	4.42017
SARS-CoV2 orf3a	0.540552	1.29127
SARS-CoV2 orf3b	0.448771	1.68756
SARS-CoV2 orf6	0.125567	3.3013
SARS-CoV2 orf7a	0.181064	2.61199
SARS-CoV2 orf8	0.0019735	5.88699
SARS-CoV2 orf9b	0.115089	3.48391
SARS-CoV2 orf9c	0.107962	2.65453
SARS-CoV2 Spike	0.137401	3.12032
