## Supplementary material for "Tensor decomposition- and principal component analysis-based unsupervised feature extraction to select more reasonable differentially expressed genes: Optimization of standard deviation versus state-of-art methods": Additional_file_9.xlsx

### Sheet: Sheet1
Neuron	muscle	gast1	gast2
1700010B08Rik	1110001J03Rik	1110001J03Rik	1110001J03Rik
1700010I14Rik	2010107E04Rik	1810010D01Rik	1810010D01Rik
1700015G11Rik	2210010C04Rik	2010107E04Rik	2010107E04Rik
1700019D03Rik	2310057J18Rik	2210010C04Rik	2210010C04Rik
1700019M22Rik	2900097C17Rik	2210407C18Rik	2210407C18Rik
1700093K21Rik	3425401B19Rik	2610507B11Rik	2610507B11Rik
1700123L14Rik	AY761184	2810417H13Rik	2900097C17Rik
2210010C04Rik	Acadl	2810474O19Rik	Acta1
2310057J18Rik	Acadm	2900097C17Rik	Acta2
2610318N02Rik	Acadvl	4932438A13Rik	Actb
2900097C17Rik	Acat1	A230046K03Rik	Actc1
4922502D21Rik	Aco2	AI662270	Actg1
4930453N24Rik	Acot13	AY761184	Actg2
4933411K16Rik	Acsm2	Aamp	Actn1
Aamp	Acta1	Acaa2	Actr3
Acta1	Acta2	Acaca	Adipor2
Actb	Actb	Acadl	Agr2
Actc1	Actc1	Acadm	Ahnak
Actg1	Actg1	Acads	Ahsg
Actl7b	Actn1	Acadvl	Akap5
Actr10	Actn2	Acat1	Akap9
Adam5	Actn3	Acin1	Akr1a1
Agpat6	Adh1	Acly	Alb
Ahi1	Adssl1	Aco2	Aldh2
Ahsg	Aes	Acp5	Aldoa
Aif1	Agl	Acsl1	Amotl1
Akap1	Ahsg	Acsl4	Amy1
Akap12	Ak1	Acsm2	Amy2b
Akap3	Akap5	Acta1	Ankrd11
Akap5	Alas2	Acta2	Anp32b
Akr1b7	Alb	Actb	Anxa10
Alb	Aldh2	Actc1	Anxa2
Aldoa	Aldoa	Actg1	Apoa2
Aldoart2	Aldob	Actn1	Apoc1
Aldob	Amotl1	Actn3	Apoe
Amy1	Ampd1	Actr3	App
Apoa1	Amy1	Acy3	Aqp1
Apoa2	Ank1	Adgrf5	Arf1
Apoc1	Ankrd1	Adh1	Arl6ip1
Apoe	Ankrd23	Adipoq	Arpc1b
App	Apoa1	Adipor2	Arpc2
Aqp11	Apoa2	Ager	Asprv1
Arl3	Apobec2	Agpat6	Atp1a1
Arl4a	Apoc1	Ahnak	Atp1a2
Arl6ip1	Apoe	Ahsg	Atp1b1
Asrgl1	Arl6ip1	Ak2	Atp2a2
Atp1a1	Arpc1b	Akap12	Atp2b1
Atp1a4	Arpc2	Akap13	Atp2b4
Atp2a1	Art1	Akap5	Atp4a
Atp2b1	Asb2	Akap9	Atp4b
Atp5l	Asph	Akr1a1	Atp5a1
Atp6v1f	Atp1a1	Akr1b7	Atp5b
Atxn7l3b	Atp1a2	Akt2	Atp5c1
B2m	Atp2a1	Alas2	Atp5d
BC051142	Atp2a2	Alb	Atp5e
Bag5	Atp4a	Aldh1b1	Atp5f1
Basp1	Atp5a1	Aldh2	Atp5g1
Bfsp1	Atp5b	Aldob	Atp5g2
Bpifa2	Atp5c1	Amotl1	Atp5g3
Brd2	Atp5d	Amy1	Atp5h
Bri3	Atp5e	Amy2b	Atp5j
C3	Atp5f1	Anapc11	Atp5j2
Cabs1	Atp5g1	Ang4	Atp5k
Calm1	Atp5g3	Ankhd1	Atp5l
Calm2	Atp5h	Ankrd1	Atp5o
Calm3	Atp5j	Ankrd11	Atp6ap2
Camk2n1	Atp5j2	Ankrd12	Atp6v1a
Camp	Atp5k	Ankrd17	Atp6v1f
Camsap1	Atp5l	Ankrd23	Atpif1
Car3	Atp5o	Ano6	Atrx
Car6	B2m	Anp32b	B2m
Cast	Bcl11b	Anp32e	B4galt1
Cbr2	Bpifa2	Anxa10	Bgn
Ccdc136	Brd2	Anxa2	Bhmt
Ccdc181	Bsg	Aplp2	Blmh
Ccdc88a	Btg1	Apoa2	Bnip2
Ccdc92	C3	Apoe	Bnip3l
Ccnk	Cacna1s	App	Bpifa2
Cct7	Cacna2d1	Aqp1	Bptf
Cdc34	Calr	Arf1	Brd2
Cdv3	Camk2a	Arf6	Bri3
Cel	Camp	Arglu1	Bsg
Cela1	Car2	Arhgdib	Cald1
Cela2a	Car6	Arid4a	Calm1
Cela3b	Casq1	Arid4b	Calm2
Cep57	Casq2	Arl4a	Calm4
Cetn1	Cbr2	Arl6ip1	Calr
Cetn3	Ccnd2	Arpc1b	Camp
Cetn4	Ccng1	Arpc2	Canx
Cfap36	Cd24a	Arpc3	Capzb
Cfd	Cd74	Arpc5	Car2
Cga	Cdh1	Arpc5l	Car6
Chchd2	Cdo1	Arpp19	Casz1
Chgb	Cel	Ash1l	Cbr2
Chia1	Cela1	Asprv1	Cbx3
Chl1	Cela2a	Atf4	Ccnd2
Cir1	Cela3b	Atp1a1	Cct7
Ckb	Cfd	Atp1a2	Cd24a
Ckm	Cfl1	Atp1b1	Cd63
Clgn	Cfl2	Atp1b3	Cdc42
Clps	Chchd10	Atp2a1	Cdh1
Clu	Chchd2	Atp2a2	Cdkn1a
Col1a1	Chia1	Atp2b1	Cel
Col1a2	Chil3	Atp2b4	Cela1
Col3a1	Ckm	Atp4a	Cela2a
Cox6c	Ckmt2	Atp4b	Cela3b
Cox8c	Clca1	Atp5a1	Cfd
Cpa1	Clip1	Atp5b	Cfl1
Cpb1	Clip4	Atp5c1	Cga
Cpe	Clps	Atp5d	Chchd10
Crisp2	Cmya5	Atp5e	Chchd2
Cryaa	Col1a1	Atp5f1	Chd4
Cryab	Col1a2	Atp5g2	Chia1
Cryba1	Col3a1	Atp5g3	Ckb
Cryba2	Coq10a	Atp5h	Clca1
Cryba4	Cotl1	Atp5j	Cldn18
Crybb2	Cox4i1	Atp5j2	Clic6
Crybb3	Cox5a	Atp5k	Clps
Crygb	Cox5b	Atp5l	Cltc
Crygc	Cox6a1	Atp5o	Cnn1
Crygd	Cox6a2	Atp6ap2	Col1a1
Cryge	Cox6b1	Atp6v0e	Col1a2
Crygf	Cox6c	Atp6v1a	Col3a1
Crygs	Cox7a1	Atp6v1b2	Coro1c
Csde1	Cox7a2	Atp6v1e1	Cotl1
Ctrb1	Cox7b	Atp6v1f	Cox17
Ctrl	Cox7c	Atp6v1g1	Cox4i1
Cyp11a1	Cox8a	Atp9a	Cox5a
Cyp21a1	Cox8b	Atpif1	Cox5b
Cyp2e1	Cpa1	Atrx	Cox6a1
Cypt12	Cpa2	Atxn7l3b	Cox6a2
Dbil5	Cpb1	B2m	Cox6b1
Dcun1d1	Crip2	B4galt1	Cox6c
Ddb1	Cryab	Baz1a	Cox7a1
Ddx25	Crygb	Baz1b	Cox7a2
Ddx5	Crygc	Baz2b	Cox7a2l
Dkkl1	Cs	Bcl11b	Cox7b
Dlk1	Csde1	Bclaf1	Cox7c
Dnah8	Csrp1	Bgn	Cox8a
Dnajb3	Csrp3	Birc5	Cpa1
Dnajb6	Cst3	Birc6	Cpa2
Dnajb8	Ctrb1	Bnip2	Cpb1
Dnajc2	Ctrl	Bnip3l	Crct1
Dync1h1	Ctsd	Bod1l	Crisp2
Dync1i2	Cyb5a	Bpgm	Cryaa
Dynll2	Cycs	Bpifa2	Cryba1
Eef1a1	Cyp2e1	Bptf	Crygb
Eef1d	D10Jhu81e	Brd1	Crygc
Eef2	D17H6S56E-5	Brd2	Crygs
Egln2	Dag1	Brd3	Csde1
Eif1	Dbi	Brd4	Csnk2a1
Eif1b	Dcn	Bri3	Csrp1
Eif2s2	Ddit4l	Brox	Cst3
Eif4g2	Defa17	Bsg	Ctnnb1
Eif4g3	Defa21	Btf3	Ctrb1
Eif5	Defa22	Btg1	Ctrl
Eif5b	Defa24	Bzw1	Ctsb
Epb4.1l2	Des	C1qa	Ctsd
Erich2	Dhrs7c	C3	Ctse
Fabp1	Dmbt1	C4b	Cuzd1
Fabp4	Dmd	Cald1	Cycs
Fabp5	Dnaja2	Calm1	D17H6S56E-5
Fabp9	Dsp	Calm2	D17Wsu92e
Fam104a	Dst	Calm3	Dag1
Fam229b	Dstn	Calr	Dapl1
Fam71e1	Dynll2	Calu	Dbi
Fam71f1	Ech1	Camp	Dcn
Fdx1	Eef1a1	Canx	Ddb1
Fgb	Eef1a2	Capns1	Ddx17
Fhl4	Eef1b2	Caprin1	Ddx3x
Ftl1	Egln1	Capzb	Ddx5
Fus	Eif1	Car1	Ddx6
Fxr1	Eif2s2	Car2	Defa17
Galntl5	Eif4g1	Car3	Dek
Gapdhs	Eif5b	Car6	Des
Gc	Eno3	Cast	Dmbt1
Ggnbp1	Eprs	Cat	Dmkn
Ggnbp2	Etfb	Cbr2	Dnajb6
Gh	Ezr	Cbx3	Dpcr1
Gkap1	Fabp1	Cbx5	Dsp
Glul	Fabp2	Cbx6	Dstn
Gm1553	Fabp3	Ccar1	Dync1h1
Gm5617	Fabp4	Ccdc80	Eef1a1
Gm7444	Fabp6	Ccdc88a	Eef1b2
Gm9999	Fam134b	Cckar	Eef1g
Gnao1	Fasn	Ccl25	Eef2
Gnas	Fau	Ccl6	Ehd4
Gnat1	Fbxo32	Ccnd1	Eif1
Gnb1	Fem1a	Ccnd2	Eif2s2
Gpx1	Fgb	Ccni	Eif3a
Gpx3	Fhl2	Cct7	Eif3c
Gpx4	Flna	Cct8	Eif3f
Gsg1	Fndc5	Cd24a	Eif4a1
Gsg2	Foxp1	Cd36	Eif4g1
Gstm5	Fsd2	Cd47	Eif4g2
H2afz	Fth1	Cd52	Eif5a
H3f3b	Ftl1	Cd59a	Eif5b
Hils1	Fundc2	Cd63	Emp2
Hint1	Fxr1	Cd74	Eno3
Hk1	Fxyd1	Cd81	Etfb
Hmgb4	Gapdh	Cd93	Ezr
Hmgn1	Gbas	Cdc25b	Fabp1
Hnrnpk	Gc	Cdc37l1	Fabp3
Hnrnpu	Gda	Cdc42	Fabp4
Hrasls5	Gfpt1	Cdh1	Fabp5
Hsbp1	Gh	Cdkn2d	Fabp6
Hsd3b1	Ghitm	Cdo1	Fabp9
Hsp90aa1	Gif	Cdv3	Fam120a
Hsp90ab1	Gkn1	Cel	Fam25c
Hsp90b1	Gkn2	Cela1	Fasn
Hspa2	Glul	Cela2a	Fau
Hspa4l	Gm14851	Cela3b	Fga
Hspa5	Gm15284	Celf1	Fgb
Hspa8	Gm1553	Celf2	Fgg
Hspb9	Gnai2	Cenpf	Fhl1
Hspd1	Gnas	Ces1d	Flna
Itm2c	Gnb2l1	Cetn3	Foxp1
Kap	Golga4	Cfd	Foxq1
Kcnb1	Got1	Cfl1	Fth1
Kcnq1ot1	Got2	Cflar	Ftl1
Kif2a	Gpc1	Cga	Furin
Kif3a	Gpi1	Chchd10	Fus
Knop1	Gpx1	Chchd2	Gapdh
Krt10	Gpx3	Chd2	Gas5
Krt12	Gsn	Chd3	Gas6
Laptm4a	Gys1	Chd4	Gc
Larp1	H19	Chgb	Gfpt1
Larp1b	H2-Aa	Chia1	Gh
Larp7	H2-Ab1	Chil3	Ghitm
Ldhal6b	H2-D1	Cidea	Ghrl
Ldhc	H2-Eb1	Cidec	Gif
Limd2	H2-K1	Cir1	Gkn1
Lpl	H2afz	Ckm	Gkn2
Lrrc17	H3f3a	Clca1	Gkn3
Lyar	H3f3b	Cldn18	Glul
Mael	Hadha	Clic4	Gm15284
Malat1	Hadhb	Clic6	Gm94
Map1b	Hectd1	Clint1	Gnai2
March10	Hfe2	Clk3	Gnb2
March11	Hk2	Clps	Gnb2l1
Me1	Hmgb2	Clta	Gnmt
Meg3	Hmgn2	Cltc	Gp2
Meig1	Hmha1	Cluh	Gpd2
Mgarp	Hnrnpf	Cmas	Gpx1
Mlf1	Hnrnpk	Cmip	Gpx3
Mllt10	Hp	Cnbp	Gsn
Morf4l1	Hrc	Col1a1	Gsta4
Mprip	Hsp90aa1	Col1a2	Gsto1
Mrfap1	Hsp90ab1	Col3a1	H2-Aa
Mrgpra6	Hsp90b1	Col4a1	H2-D1
Mt2	Hspa5	Col6a3	H2-K1
Mtch2	Hspa9	Comt	H2afv
Mtdh	Hspb1	Coro1c	H2afz
Mum1	Hspb6	Cotl1	H3f3a
Mup20	Hspb8	Cox17	H3f3b
Mup3	Id2	Cox4i1	Hadh
Myh4	Idh2	Cox5a	Hadha
Myl1	Idh3a	Cox5b	Hdgf
Mylpf	Idh3b	Cox6a1	Hectd1
Nasp	Igfbp4	Cox6b1	Higd1a
Ncam1	Igfbp5	Cox6c	Hint1
Ndufb8	Immt	Cox7a1	Hmgb1
Neb	Inmt	Cox7a2	Hmgcs1
Ngp	Iqgap1	Cox7a2l	Hmgn1
Nipbl	Itln1	Cox7b	Hmgn2
Nnat	Ivns1abp	Cox7c	Hmha1
Nol8	Jchain	Cox8a	Hnrnpa0
Nrgn	Jph1	Cpa1	Hnrnpa3
Nt5c1b	Jsrp1	Cpa2	Hnrnpab
Nudt3	Kap	Cpb1	Hnrnpf
Nudt4	Kcmf1	Crebbp	Hnrnpk
Oaz3	Kif1b	Creg1	Hnrnpl
Obp1a	Kif1c	Crip1	Hnrnpm
Odc1	Klf9	Crip2	Hnrnpu
Odf1	Klhl31	Crisp2	Hp1bp3
Odf2	Klhl41	Crispld2	Hsp90aa1
Osbp2	Klk1	Cryaa	Hsp90ab1
Pabpc1	Krt15	Crygb	Hsp90b1
Pabpc2	Krt19	Crygc	Hspa5
Pabpc6	Krt8	Cs	Hspa8
Pabpn1	Ktn1	Csad	Hspa9
Pafah1b1	Laptm4a	Csde1	Hspb1
Papolb	Laptm5	Csf1r	Hspd1
Pck1	Lasp1	Csnk1a1	Hspe1
Pdc	Lbr	Csnk1d	Id2
Pdcl2	Lcp1	Csnk1g2	Id3
Pde6g	Ldb3	Csnk2a1	Idh2
Pebp1	Ldha	Csrp1	Ifi27
Pgc	Ldhb	Cst3	Iqgap1
Pgk2	Ldhc	Ctbp1	Itgb1
Pgp	Lig1	Ctcf	Itln1
Phf7	Lmod2	Ctdspl	Itm2b
Phospho2	Lpin1	Ctgf	Ivns1abp
Pip	Lpl	Ctnnb1	Jup
Piwil1	Lrrc17	Ctrb1	Kap
Pnlip	Lrrc2	Ctrl	Kcnq1ot1
Pnliprp1	Lrrc30	Ctsb	Kif1c
Pnmal2	Lrtm1	Ctsd	Kif5b
Pomc	Ltf	Ctsl	Klf4
Ppm1g	Lypd8	Ctss	Klf5
Ppp3ca	Lyz1	Cuzd1	Klf6
Prkaca	Lyz2	Cxcl12	Klf9
Prkar1a	Malat1	Cxcl15	Klk1
Prl	Map1lc3a	Cxcr2	Klk7
Prm1	Mapk3	Cxcr4	Kmt2e
Prm2	Mb	Cyb5a	Krt10
Prm3	Mbnl2	Cyb5b	Krt15
Prph2	Mdh1	Cybb	Krt19
Prss2	Mdh2	Cycs	Krt4
Psip1	Mef2c	Cyp11a1	Krt8
Psmc3	Meg3	Cyp21a1	Krtdap
Psme4	Mfn2	Cyp2e1	Lamp1
Ptgds	Mgam	Cyp2f2	Laptm4a
Ptma	Mki67	Cyp4b1	Lasp1
Pvalb	Mkrn1	D17H6S56E-5	Lce1a1
Pygm	Mlf1	D17Wsu92e	Lce1a2
Rad23b	Mmp8	Dag1	Ldha
Ralgps2	Mmp9	Dazap1	Ldhc
Ran	Mpc2	Dazap2	Lgals1
Rangap1	Mptx1	Dbi	Lgals3
Rb1cc1	Mrpl42	Dcaf12	Lima1
Rbbp6	Mtdh	Dcn	Lmo7
Reg3b	Muc13	Ddb1	Lor
Rho	Muc2	Ddit4	Lpl
Rn45s	Mup20	Ddx17	Lpp
Rnase1	Mup3	Ddx21	Lrrc17
Rnf138	Mybpc1	Ddx24	Luc7l2
Rnf32	Mybpc2	Ddx3x	Luc7l3
Rom1	Mybpc3	Ddx5	Ly6d
Ropn1l	Myh1	Ddx6	Ly6g6c
Rpl10l	Myh11	Defa17	Lyz1
Rpl11	Myh2	Defa21	Lyz2
Rpl13	Myh4	Defa22	Macf1
Rpl13a	Myh6	Defa24	Malat1
Rpl21	Myh9	Dek	Mapk3
Rpl23	Myl1	Dgat1	Mapre1
Rpl27	Myl12a	Dgat2	Marcks
Rpl27a	Myl2	Dhrs7	Mat1a
Rpl36	Myl3	Diap1	Mat2a
Rpl37	Myl6	Dlc1	Mb
Rpl37a	Mylk	Dlst	Mbnl1
Rpl4	Mylk2	Dmbt1	Mbnl2
Rpl41	Mylk4	Dnaja1	Mcu
Rpl7	Mylpf	Dnaja2	Mdh1
Rpl8	Myom1	Dnajb6	Mdh2
Rplp1	Myom2	Dnajc5	Me1
Rplp2	Myot	Dnajc8	Meg3
Rps10	Myoz1	Dpcr1	Metap2
Rps12	Myoz2	Dsp	Mfge8
Rps14	Mypn	Dst	Mgll
Rps19	Ndrg2	Dstn	Mgp
Rps20	Ndufa1	Dusp22	Mob4
Rps21	Ndufa10	Dync1h1	Morf4l1
Rps23	Ndufa11	Dync1i2	Mprip
Rps24	Ndufa12	Dynll2	Mptx1
Rps27a	Ndufa13	E2f2	Mrfap1
Rps29	Ndufa2	Ece1	Mt2
Rps3	Ndufa3	Eef1a1	Mt4
Rps3a1	Ndufa4	Eef1b2	Mtch2
Rps6	Ndufa5	Eef1d	Mtdh
Rps7	Ndufa6	Eef1g	Muc2
Rps9	Ndufa8	Eef2	Mup1
Rsph1	Ndufa9	Egln2	Mup20
Rtn3	Ndufb10	Ehd4	Mup3
S100a8	Ndufb11	Eif1	Myh11
S100a9	Ndufb2	Eif1b	Myh4
Sag	Ndufb3	Eif2s2	Myh6
Sbno1	Ndufb4	Eif3a	Myh9
Scd1	Ndufb5	Eif3c	Myl12a
Scg2	Ndufb8	Eif3d	Myl3
Scgb1a1	Ndufb9	Eif3e	Myl6
Scgb1b2	Ndufc1	Eif3f	Myl9
Scgb1b20	Ndufs1	Eif3h	Mylk
Scgb2b2	Ndufs2	Eif3k	Mylpf
Scgb2b24	Ndufs3	Eif4a1	Naca
Sec61a1	Ndufs6	Eif4a2	Ncl
Sec61g	Ndufs7	Eif4b	Ncor1
Serbp1	Ndufv1	Eif4g1	Ndrg2
Serf1	Ndufv2	Eif4g2	Ndufa1
Serpina1a	Ndufv3	Eif4g3	Ndufa10
Serpina1c	Neat1	Eif4h	Ndufa11
Serpina1d	Neb	Eif5	Ndufa13
Serpina1e	Nexn	Eif5a	Ndufa2
Serpina3k	Nfe2l1	Eif5b	Ndufa3
Setx	Nfib	Elovl5	Ndufa5
Sf3b2	Nfic	Emc6	Ndufa6
Sh3glb1	Nfix	Emp2	Ndufb10
Shcbp1l	Nfkbia	Eno3	Ndufb3
Slc1a2	Ngp	Epas1	Ndufb5
Slc2a3	Nipbl	Epb4.1	Ndufb8
Slc6a6	Nme2	Epb4.1l2	Ndufb9
Sltm	Npm1	Epcam	Ndufs2
Smc1b	Nppa	Eprs	Neat1
Smc4	Nrap	Erp29	Neb
Smc6	Nudt3	Etfb	Nedd8
Smcp	Nudt4	Ets1	Nexn
Smr3a	Obp1a	Ewsr1	Nfe2l2
Snhg11	Obscn	Ezr	Nfib
Snx1	Ogdh	Fabp2	Nfix
Socs7	Oxct1	Fabp3	Nfkbia
Sod1	P4hb	Fabp4	Ngp
Son	Pabpc1	Fabp5	Nme2
Sord	Pacsin3	Fabp6	Nnat
Spa17	Pam	Fam104a	Nono
Spag17	Park7	Fam120a	Npc2
Sparcl1	Pbxip1	Fam193b	Npm1
Spata24	Pck1	Fam32a	Nsa2
Spata3	Pde4dip	Fam49b	Nucks1
Spata33	Pdhb	Fam63b	Nudt3
Spata4	Pdk2	Fasn	Ogdh
Spt1	Pdlim5	Fau	Ostf1
Spz1	Perm1	Fbxl12	Oxct1
Srpk2	Pfkm	Fcgbp	P4hb
Srrm2	Pgam2	Fdx1	Pa2g4
St6galnac2	Pgc	Fgb	Pabpc1
Stag3	Pgk1	Fkbp1a	Pabpn1
Star	Pgm2	Fkbp4	Palld
Stk33	Phka1	Fkbp5	Pbxip1
Stmn1	Pigr	Flna	Pcbp1
Strbp	Pink1	Fnta	Pebp1
Sub1	Pip	Foxp1	Perp
Svip	Pkia	Fryl	Pgam1
Sycp1	Pkm	Fth1	Pgc
Sycp2	Pla2g16	Ftl1	Pgd
Syt1	Pla2g1b	Fubp1	Phb2
Taf9	Plac8	Fus	Phyh
Tctex1d2	Plec	Fyb	Picalm
Tex33	Pln	G3bp1	Pik3r1
Tg	Pnlip	Gabarapl1	Pkm
Tmco5	Pnliprp1	Gabarapl2	Pla2g16
Tmem97	Pomc	Galnt1	Pla2g1b
Tmsb10	Ppia	Ganab	Plac8
Tnnc2	Ppp1r3a	Gapdh	Pnisr
Tnni2	Ppp1r3c	Gas5	Pnlip
Tnnt3	Ppp2r3a	Gas6	Pnliprp1
Tnp1	Ppp3ca	Gc	Pnliprp2
Tnp2	Pptc7	Gcnt1	Polr2l
Tomm7	Prdx1	Gda	Pomc
Tpm1	Prdx6	Gdi2	Pomp
Tpm2	Prg2	Gfpt1	Pon2
Tppp2	Prkab2	Ggnbp2	Ppia
Tpt1	Prkaca	Gh	Ppig
Trdn	Prkcb	Ghitm	Ppp3ca
Trf	Prl	Ghrl	Ppp3r1
Trim37	Prm1	Gif	Pptc7
Trip12	Prrc2c	Gkap1	Prdx1
Try4	Prss2	Gkn1	Prdx2
Tssk2	Psca	Gkn2	Prdx6
Ttc3	Psmd8	Gkn3	Prkaca
Ttn	Psme4	Glrx5	Prkar1a
Tuba1a	Ptbp3	Gltscr2	Prl
Tuba1b	Ptma	Glud1	Prm1
Tuba3a	Ptp4a2	Glul	Prm2
Tuba3b	Ptp4a3	Gm10845	Prr13
Tulp2	Ptprc	Gm14851	Prrc2c
Txndc2	Ptprf	Gm15284	Prss2
Txnrd3	Pvalb	Gm15645	Psap
Ubc	Pygm	Gm16702	Psapl1
Ube2n	Rab10	Gmeb1	Psca
Ubqln3	Rab12	Gnai2	Psma2
Usp1	Rbfox1	Gnas	Psma7
Usp2	Rbm24	Gnb1	Psmb4
Vcp	Rbm47	Gnb2	Psmb5
Vdac2	Reg1	Gnb2l1	Psmc3
Vimp	Reg3b	Golga2	Psmd11
Xirp2	Reg3g	Gp2	Psmd13
Ybx1	Retnlg	Gpbp1	Psmd3
Ybx2	Rho	Gpd1	Psmd8
Ybx3	Rhoq	Gpd2	Ptbp3
Ywhae	Rn45s	Gpi1	Ptgr1
Zfand3	Rnase1	Gpx1	Ptma
Zg16	Rock1	Gpx3	Ptp4a2
	Rora	Gpx4	Ptprf
	Rpl10	Grb2	Ptrf
	Rpl10a	Grina	Pttg1ip
	Rpl11	Gsk3b	Purb
	Rpl12	Gsn	Pvalb
	Rpl13	Gsto1	Qsox1
	Rpl13a	Gtf2i	Rab10
	Rpl17	Guca2a	Rab14
	Rpl18	H2-Aa	Rab5c
	Rpl18a	H2-Ab1	Rac1
	Rpl19	H2-D1	Ran
	Rpl21	H2-Eb1	Rbm25
	Rpl23	H2-K1	Rbm39
	Rpl23a	H2afv	Reg1
	Rpl27	H2afy	Reg2
	Rpl27a	H2afz	Reg3b
	Rpl3	H3f3a	Rgs2
	Rpl35a	H3f3b	Rho
	Rpl36a	Hadh	Rhoa
	Rpl37	Hadha	Rn45s
	Rpl37a	Hadhb	Rnase1
	Rpl38	Hdac7	Rnf149
	Rpl39	Hdgf	Rock1
	Rpl3l	Hdlbp	Romo1
	Rpl41	Hectd1	Rpl10
	Rpl5	Herc2	Rpl10a
	Rpl6	Higd1a	Rpl11
	Rpl7	Hint1	Rpl12
	Rpl7a	Hipk1	Rpl13
	Rpl8	Hmgb1	Rpl13a
	Rpl9	Hmgb2	Rpl14
	Rplp0	Hmgb3	Rpl15
	Rplp1	Hmgcs1	Rpl17
	Rplp2	Hmgn1	Rpl18
	Rps10	Hmgn2	Rpl18a
	Rps11	Hmha1	Rpl19
	Rps12	Hnrnpa0	Rpl21
	Rps13	Hnrnpa2b1	Rpl22
	Rps14	Hnrnpa3	Rpl23
	Rps15a	Hnrnpab	Rpl23a
	Rps16	Hnrnpc	Rpl24
	Rps18	Hnrnpdl	Rpl27
	Rps19	Hnrnpf	Rpl27a
	Rps20	Hnrnph1	Rpl28
	Rps21	Hnrnpk	Rpl29
	Rps23	Hnrnpl	Rpl3
	Rps24	Hnrnpm	Rpl31
	Rps26	Hnrnpu	Rpl32
	Rps27a	Hnrnpul2	Rpl35
	Rps28	Hp	Rpl35a
	Rps29	Hp1bp3	Rpl36
	Rps3	Hsbp1	Rpl36a
	Rps3a1	Hsd3b1	Rpl36al
	Rps4x	Hsp90aa1	Rpl37
	Rps6	Hsp90ab1	Rpl37a
	Rps7	Hsp90b1	Rpl38
	Rps8	Hspa4	Rpl39
	Rps9	Hspa5	Rpl4
	Rpsa	Hspa8	Rpl41
	Rrbp1	Hspa9	Rpl5
	Rsad2	Hspd1	Rpl6
	Rtn2	Hspe1	Rpl7
	Rtn4	Huwe1	Rpl7a
	Ryr1	Id2	Rpl8
	Ryr2	Id3	Rpl9
	S100a1	Idh1	Rplp0
	S100a6	Idh2	Rplp1
	S100a8	Ier3ip1	Rplp2
	S100a9	Ier5	Rpn1
	Sar1b	Ifi203	Rps10
	Satb1	Ifi27	Rps11
	Scd1	Ifi27l2a	Rps12
	Scgb1a1	Ifitm3	Rps13
	Scgb1b2	Ifngr1	Rps14
	Scgb1b20	Ifrd1	Rps15
	Scgb2b2	Igfbp4	Rps15a
	Scgb2b24	Igfbp7	Rps16
	Scn1b	Il4ra	Rps17
	Sdha	Immt	Rps18
	Sdhb	Ing1	Rps19
	Sdhc	Inmt	Rps2
	Sec61a1	Iqgap1	Rps20
	Sec61g	Irf8	Rps21
	Sepp1	Itga6	Rps23
	Serinc3	Itgb1	Rps24
	Serpina1a	Itln1	Rps25
	Serpina1c	Itm2b	Rps26
	Serpina1d	Itm2c	Rps27a
	Serpina1e	Itpr2	Rps28
	Serpina3k	Ivns1abp	Rps29
	Sftpa1	Jak1	Rps3
	Sftpc	Jchain	Rps3a1
	Sfxn1	Jup	Rps4x
	Sh3bgr	Kap	Rps5
	Slc25a11	Kcnk3	Rps6
	Slc25a12	Kcnq1ot1	Rps7
	Slc25a3	Kdelr1	Rps8
	Slc25a37	Kdm7a	Rps9
	Slc25a4	Keap1	Rpsa
	Slc25a5	Kif1c	Rrbp1
	Slc2a4	Kif5b	Rsrp1
	Slc4a1	Klf13	Rtn3
	Smc4	Klf2	S100a11
	Smpx	Klf4	S100a14
	Smr3a	Klf5	S100a6
	Smyd1	Klf6	S100a8
	Sod2	Klf9	S100a9
	Sorbs1	Klk1	Sbsn
	Spink1	Kmt2a	Scd1
	Spt1	Kmt2c	Scgb1a1
	Sqstm1	Kmt2e	Sdcbp
	Srl	Krt15	Sdhb
	Star	Krt4	Sdhc
	Stmn1	Krtdap	Sdpr
	Strn3	Lamb1	Sec61a1
	Sucla2	Lamp1	Sec61g
	Suclg1	Lamp2	Sec62
	Sycn	Laptm4a	Sept7
	Synm	Laptm5	Serbp1
	Sypl2	Larp1	Serf2
	Tacc2	Larp7	Serinc3
	Tagln2	Lasp1	Serpina1a
	Tcap	Lbr	Serpina1b
	Tcea3	Lcn2	Serpina1c
	Tef	Lcp1	Serpina1d
	Tff2	Ldha	Serpina1e
	Tg	Ldhc	Serpina3k
	Timm23	Lgals1	Serpinb12
	Tmbim6	Lgals3	Serpini2
	Tmem109	Lig1	Set
	Tmem38a	Lima1	Setd8
	Tmod4	Limch1	Sf3b1
	Tmsb10	Limd2	Sf3b2
	Tmsb4x	Lipe	Sfn
	Tnnc1	Lman2	Sfpq
	Tnnc2	Lmnb1	Sftpa1
	Tnni2	Lmo7	Sftpc
	Tnni3	Lor	Sfxn1
	Tnnt2	Lpl	Slc12a2
	Tnnt3	Lrp1	Slc25a3
	Tnp1	Lrp2	Slc25a37
	Top2a	Lrpprc	Slc25a4
	Tpi1	Lrrc17	Slc25a5
	Tpm1	Lsm6	Slc25a51
	Tpm2	Ltbr	Slc39a1
	Tpm3	Ltf	Slco1b2
	Tpt1	Luc7l2	Slk
	Trdn	Luc7l3	Slpi
	Trf	Ly6a	Smc1a
	Trim54	Ly6e	Smr3a
	Trim63	Lypd8	Snrnp70
	Trp53inp2	Lyz1	Snrpg
	Try4	Lyz2	Sod1
	Try5	Macf1	Sod2
	Ttn	Magoh	Son
	Ttr	Magt1	Sparc
	Tuba1b	Malat1	Sparcl1
	Tuba1c	Map1lc3b	Spink1
	Tuba4a	Map4k4	Spink5
	Tubb5	Mapk3	Sprr3
	Txlnb	Mapre1	Spt1
	Txn1	Marc2	Sptbn1
	Txnip	Marcks	Srrm1
	Ubc	Mat2a	Srrm2
	Ube2b	Max	Srsf1
	Ugp2	Mb	Srsf11
	Uqcr10	Mbnl1	Srsf2
	Uqcr11	Mbnl2	Ssb
	Uqcrb	Mbtps1	Star
	Uqcrc1	Mcl1	Stard7
	Uqcrc2	Mdh1	Strn3
	Uqcrfs1	Mdh2	Sub1
	Uqcrh	Me1	Sumo3
	Uqcrq	Med13l	Sycn
	Usmg5	Meg3	Synm
	Usp13	Metap2	Tagln
	Usp2	Mfge8	Tagln2
	Usp47	Mfsd1	Taldo1
	Vcp	Mgam	Taok1
	Vdac1	Mgea5	Tardbp
	Vdac3	Mgll	Tcap
	Vldlr	Mgp	Tcf4
	Xirp2	Midn	Tff1
	Ybx1	Mier1	Tff2
	Ybx3	Mif	Tg
	Ywhae	Mki67	Thoc2
	Ywhaz	Mkrn1	Timp2
	Zak	Mllt10	Timp3
	Zfand5	Mmp8	Tm9sf3
	Zfp106	Mmp9	Tmbim6
	Zg16	Mndal	Tmed10
		Mob4	Tmed9
		Morf4l1	Tmem14c
		Mpc2	Tmem50a
		Mpo	Tmem63a
		Mprip	Tmsb10
		Mptx1	Tmsb4x
		Mrfap1	Tnnc2
		Mrgpra6	Tnni2
		Mrpl12	Tnni3
		Mrpl18	Tnnt2
		Mrpl33	Tnnt3
		Mrps6	Tnp1
		Msn	Tnp2
		Mt2	Tns1
		Mtch1	Tomm7
		Mtch2	Top1
		Mtdh	Tpm1
		Muc13	Tpm2
		Muc2	Tpm3
		Mup20	Tpt1
		Mup3	Trf
		Mxd1	Try4
		Mybpc2	Try5
		Mybpc3	Ttn
		Mycbp2	Ttr
		Myeov2	Tuba1a
		Myh4	Tuba1b
		Myh6	Tuba1c
		Myh9	Tuba4a
		Myl1	Tubb5
		Myl12a	Txn1
		Myl2	Txnip
		Myl3	Uba52
		Myl6	Ubc
		Mylk	Ube2d3
		Mylpf	Ube2r2
		Naca	Ubn1
		Nap1l1	Uqcr10
		Nap1l4	Uqcr11
		Napsa	Uqcrb
		Nasp	Uqcrc2
		Ncl	Uqcrfs1
		Ncor1	Uqcrh
		Ndrg1	Uqcrq
		Ndufa1	Usf2
		Ndufa10	Usmg5
		Ndufa11	Vcp
		Ndufa13	Vdac1
		Ndufa2	Vdac2
		Ndufa3	Vim
		Ndufa4	Vimp
		Ndufa5	Wdr26
		Ndufa6	Wnk1
		Ndufa7	Ybx1
		Ndufb10	Ywhab
		Ndufb3	Ywhae
		Ndufb4	Ywhaz
		Ndufb5	Zbtb7a
		Ndufb7	Zg16
		Ndufb8
		Ndufb9
		Ndufc1
		Ndufc2
		Ndufs2
		Ndufs6
		Ndufv3
		Neat1
		Neb
		Nedd4
		Nedd8
		Nfatc3
		Nfe2l1
		Nfia
		Nfib
		Nfkbia
		Ngp
		Nhp2l1
		Nipbl
		Nme2
		Nmt1
		Nol7
		Nono
		Npc2
		Npepps
		Npm1
		Nrp1
		Nsa2
		Nsd1
		Nt5c3
		Nucks1
		Nudt3
		Nudt4
		Nufip2
		Odc1
		Odf2
		Ogdh
		Ostc
		Ostf1
		Oxct1
		P4hb
		Pa2g4
		Pabpc1
		Pabpn1
		Pafah1b1
		Paics
		Paip2
		Pam
		Pank3
		Papola
		Pbrm1
		Pbxip1
		Pcbp1
		Pck1
		Pcmtd1
		Pdap1
		Pdia2
		Pdia3
		Pdia6
		Pdlim2
		Pebp1
		Pecam1
		Pfdn5
		Pgam1
		Pgc
		Pgd
		Pgrmc2
		Phb2
		Phc3
		Phf21a
		Phf3
		Phf5a
		Picalm
		Pigr
		Pik3cd
		Pik3r1
		Pim3
		Pip
		Pisd-ps1
		Pla2g16
		Pla2g1b
		Plac8
		Plin2
		Plin4
		Pln
		Pmepa1
		Pnisr
		Pnlip
		Pnliprp1
		Pnliprp2
		Pnpla2
		Polr2l
		Pomc
		Pomp
		Ppap2b
		Ppia
		Ppig
		Ppm1g
		Ppp1r12a
		Ppp2r2a
		Ppp2r5c
		Ppp3ca
		Ppp3r1
		Ppp6r3
		Pptc7
		Prdx1
		Prdx2
		Prdx5
		Prdx6
		Prg2
		Prkaca
		Prkag1
		Prkar1a
		Prkar2b
		Prkcb
		Prl
		Prm1
		Prm2
		Prpf38b
		Prpf40a
		Prpf4b
		Prr13
		Prrc2c
		Prss2
		Psap
		Psca
		Psma2
		Psma3
		Psma4
		Psma7
		Psmb1
		Psmb3
		Psmb4
		Psmb5
		Psmb6
		Psmc1
		Psmc3
		Psmd1
		Psmd11
		Psmd13
		Psmd2
		Psmd3
		Psmd4
		Psmd8
		Psme2
		Ptbp1
		Ptbp3
		Pten
		Ptges3
		Ptma
		Ptp4a2
		Ptpn1
		Ptprc
		Ptprf
		Ptrf
		Pum1
		Purb
		Pvalb
		Pygm
		Qk
		Qsox1
		Rab10
		Rab14
		Rab24
		Rab2a
		Rab5c
		Rab6a
		Rac1
		Rac2
		Rad21
		Rad23b
		Rag1
		Ralbp1
		Ran
		Rangap1
		Rap1b
		Rasgrp2
		Rassf3
		Rb1cc1
		Rbbp4
		Rbbp6
		Rbbp7
		Rbm25
		Rbm39
		Rbm8a
		Rcc2
		Rdx
		Reg1
		Reg2
		Reg3b
		Reg4
		Rere
		Retnlg
		Rgs2
		Rho
		Rhoa
		Rif1
		Rn45s
		Rnase1
		Rnase4
		Rnf10
		Rnf145
		Rnf187
		Rock1
		Rock2
		Romo1
		Rp9
		Rpl10
		Rpl10a
		Rpl11
		Rpl12
		Rpl13
		Rpl13a
		Rpl14
		Rpl15
		Rpl17
		Rpl18
		Rpl18a
		Rpl19
		Rpl21
		Rpl22
		Rpl23
		Rpl23a
		Rpl24
		Rpl27
		Rpl27a
		Rpl28
		Rpl29
		Rpl3
		Rpl31
		Rpl32
		Rpl35
		Rpl35a
		Rpl36
		Rpl36a
		Rpl36al
		Rpl37
		Rpl37a
		Rpl38
		Rpl39
		Rpl4
		Rpl41
		Rpl5
		Rpl6
		Rpl7
		Rpl7a
		Rpl8
		Rpl9
		Rplp0
		Rplp1
		Rplp2
		Rpn1
		Rps10
		Rps11
		Rps12
		Rps13
		Rps14
		Rps15
		Rps15a
		Rps16
		Rps17
		Rps18
		Rps19
		Rps2
		Rps20
		Rps21
		Rps23
		Rps24
		Rps25
		Rps26
		Rps27a
		Rps28
		Rps29
		Rps3
		Rps3a1
		Rps4x
		Rps5
		Rps6
		Rps7
		Rps8
		Rps9
		Rpsa
		Rraga
		Rrbp1
		Rsad2
		Rsrc2
		Rsrp1
		Rtn3
		Ryr1
		S100a10
		S100a11
		S100a4
		S100a6
		S100a8
		S100a9
		S100g
		Sae1
		Samhd1
		Samm50
		Saraf
		Sat1
		Satb1
		Sbno1
		Sbsn
		Scaf11
		Scarb1
		Scd1
		Scd2
		Scgb1a1
		Scgb1b2
		Scgb2b2
		Scgb3a2
		Scp2
		Sdcbp
		Sdha
		Sdhb
		Sdhc
		Sdpr
		Sec14l3
		Sec61a1
		Sec61g
		Sec62
		Sepp1
		Sept7
		Serbp1
		Serf2
		Serinc3
		Serpina1c
		Serpina1e
		Serpina3k
		Serpinb1a
		Serpinb6a
		Serping1
		Serpinh1
		Serpini2
		Set
		Setd1b
		Setd5
		Setd8
		Sf1
		Sf3b1
		Sf3b2
		Sfpq
		Sfr1
		Sftpa1
		Sftpc
		Sftpd
		Sfxn1
		Sgta
		Sh3bgrl3
		Sh3bp5
		Sh3glb1
		Shfm1
		Shisa5
		Sirpa
		Slc1a5
		Slc25a3
		Slc25a37
		Slc25a39
		Slc25a4
		Slc25a5
		Slc25a51
		Slc34a1
		Slc38a2
		Slc39a1
		Slc3a2
		Slc43a3
		Slc48a1
		Slc4a1
		Slc6a6
		Slfn5
		Slk
		Sltm
		Smarca2
		Smarca4
		Smarca5
		Smarcd2
		Smc1a
		Smc2
		Smc3
		Smc4
		Smc6
		Smim14
		Smr3a
		Snrk
		Snrnp70
		Snrpb2
		Snrpd1
		Snrpe
		Snrpg
		Snw1
		Snx1
		Snx3
		Sod1
		Sod2
		Son
		Sorbs1
		Sord
		Sox4
		Sp1
		Sparc
		Sparcl1
		Spink1
		Spink4
		Spink5
		Sprr3
		Spt1
		Sptbn1
		Sqstm1
		Srek1
		Srf
		Srp14
		Srrm1
		Srrm2
		Srsf1
		Srsf11
		Srsf2
		Srsf3
		Srsf5
		Ssb
		Ssh2
		Ssrp1
		St13
		St3gal1
		Star
		Stard7
		Stat3
		Stk38
		Stmn1
		Strbp
		Strn3
		Sub1
		Sucla2
		Suclg1
		Sumo3
		Sun2
		Swi5
		Sycn
		Syne1
		Tacc1
		Tagln2
		Taldo1
		Taok1
		Taok3
		Tapbp
		Tardbp
		Tax1bp1
		Tbca
		Tcea1
		Tceb2
		Tcerg1
		Tcf25
		Tcf4
		Tef
		Tex261
		Tff1
		Tff2
		Tff3
		Tg
		Tgm2
		Tgoln1
		Thoc2
		Thoc7
		Thrap3
		Thrsp
		Timp2
		Timp3
		Tkt
		Tln1
		Tm2d3
		Tm9sf2
		Tm9sf3
		Tmbim6
		Tmcc2
		Tmed10
		Tmed9
		Tmem14c
		Tmem176b
		Tmem50a
		Tmem59
		Tmpo
		Tmsb10
		Tmsb4x
		Tnks2
		Tnnc2
		Tnni2
		Tnni3
		Tnnt2
		Tnnt3
		Tnp1
		Tnp2
		Tnpo3
		Tnrc6a
		Tnrc6b
		Tns1
		Tomm7
		Tomm70a
		Top1
		Top2a
		Top2b
		Tpm1
		Tpm2
		Tpm3
		Tpm4
		Tpr
		Tpt1
		Tra2b
		Trdn
		Trf
		Trim56
		Trip12
		Try10
		Try4
		Try5
		Tsc22d1
		Tsc22d3
		Tsn
		Tspan3
		Tspan7
		Tspo
		Ttc3
		Ttn
		Ttr
		Tuba1a
		Tuba1b
		Tuba1c
		Tuba4a
		Tubb2b
		Tubb5
		Txn1
		Txnip
		U2af1
		U2af2
		U2surp
		Uba1
		Uba52
		Ubc
		Ube2b
		Ube2c
		Ube2d2a
		Ube2d3
		Ube2h
		Ube2i
		Ube2l3
		Ube2r2
		Ubn1
		Ubr4
		Ubxn4
		Ucp1
		Uggt1
		Uqcr10
		Uqcr11
		Uqcrb
		Uqcrc2
		Uqcrfs1
		Uqcrh
		Uqcrq
		Use1
		Usf2
		Usmg5
		Usp1
		Usp7
		Utrn
		Vapa
		Vasp
		Vcam1
		Vcp
		Vdac1
		Vdac2
		Vim
		Vimp
		Wac
		Wdr26
		Wdr92
		Wfdc2
		Wfdc21
		Wnk1
		Xirp2
		Xpo7
		Xrn2
		Ybx1
		Ybx3
		Ythdc1
		Ywhab
		Ywhae
		Ywhah
		Ywhaq
		Ywhaz
		Zbtb7a
		Zc3h11a
		Zc3h15
		Zfand6
		Zfp207
		Zfp292
		Zfp36l1
		Zfp36l2
		Zfp91
		Zfr
		Zg16
		Zmynd11
